# An improved nanobody-based approach to capture and visualize specific interaction networks of binary protein complexes in living cells

**DOI:** 10.1101/2024.09.12.612471

**Authors:** Nawal Hajj Sleiman, Julie Carnesecchi, Yunlong Jia, Fréderic Delolme, Laurent Gilquin, Patrice Gouet, Samir Merabet

**Affiliations:** Institut de Génomique Fonctionnelle de Lyon, CNRS UMR5242, ENS de Lyon, Université Lyon I, Lyon, France; Institut de Génétique Moléculaire de Montpellier, CNRS, Université de Montpellier, Montpellier, France; Department of Developmental and Cellular Biology, University of California Irvine, Irvine, CA 92697, USA; Protein Science Facility, CNRS-UAR3444, INSERM-US8, École Normale Supérieure de Lyon, Université Lyon I, Lyon, France; Molecular Microbiology and Structural Biochemistry, CNRS UMR5086, Université Lyon I, Lyon, France

**Keywords:** Bi-nano-ID, BiFC, GFP-nanobody, TurboID, TAZ, Hippo, SERPINB3/4

## Abstract

Protein interaction networks (or interactomes) are formed progressively, each interaction influencing the next one. Accordingly, a same protein will establish different interactomes depending on its first associated cofactor, thereby diversifying its function in the cell. In contrast to their central role, few methods exist to capture interactomes of dimeric protein complexes. Here, we tackle this issue by introducing an innovative method based on bimolecular fluorescence complementation and the specific binding of a nanobody fused to a proximity-dependent biotinylating enzyme. This method was applied to visualize and capture specific interactions of the cytoplasmic TAZ/14-3-3e and nuclear TAZ/TEAD2 complexes, which are major downstream effectors of the Hippo signaling pathway. Among other interactions, we identified SERPINB4 as a novel regulator of TAZ and 14-3-3e proliferative activity in mesenchymal stromal cells. Molecular dissections in living cells revealed the central role of a unique residue of TAZ for recruiting SERPINB4 specifically in the presence of 14-3-3e. Overall, our work demonstrates the importance of considering binary protein complexes for deciphering interactomes and establishes a novel sensitive method in this perspective.
