## Supplemental Table 4 for "An improved nanobody-based approach to capture and visualize specific interaction networks of binary protein complexes in living cells"

### Sheet: siRNA
name	Sequence
siRNA-14-3-3e#1	GCUAAAGUUAAUCUGUUGU dTdT
siRNA-14-3-3e#2	GAACAGCCUAGUGGCUUAU dTdT
siRNA-SERPINB4/3#1	GAAAGUCGAAAGAAGAUUA dTdT
siRNA-SERPINB4/3#2	CUCACUGCUGAGAAAUUGA dTdT
siRNA-TAZ#1	CUUCCUCAAUCACAUAGAA dTdT
siRNA-TAZ#2	CAUGAGAUCCAUCACUAAU dTdT
siCTRL	random puchased from eurogentec

### Sheet: primers
name	sequence
5'-SERPINB4	GGA-GCC-AAA-GAC-AAC-ACT-GCA-C
3'-SERPINB4	CTG-GTG-ATG-AAC-ATT-TCC-TGA-CC
5'-1433E	GAC-AGA-ACT-TCC-ACC-AAC-GCA-TC
3'-1433E	CAC-TCA-GCG-TAT-CCA-GTT-CTG-C
5'-GAPDH	GTC-TCC-TCT-GAC-TTC-AAC-AGC-G
3'-GAPDH	ACC-ACC-CTG-TTG-CTG-TAG-CCA-A
5'-TAZ	GAG-GAC-TTC-CTC-AGC-AAT-GTG-G
3'-TAZ	CGT-TTG-TTC-CTG-GAA-GAC-AGT-CA
5'-SERPINB3	GAG-AAC-ACC-ACA-GGA-AAA-GCT-GC
3'-SERPINB3	TCT-CCG-AAG-AGC-TTG-TTG-GCG-A
